# Positional SHAP (PoSHAP) for Interpretation of Machine Learning Models Trained from Biological Sequences

**DOI:** 10.1101/2021.03.04.433939

**Authors:** Quinn Dickinson, Jesse G. Meyer

## Abstract

Machine learning with multi-layered artificial neural networks, also known as “deep learning,” is effective for making biological predictions. However, model interpretation is challenging, especially for sequential input data used with recurrent neural network architectures. Here, we introduce a framework called “Positional SHAP” (PoSHAP) to interpret models trained from biological sequences by utilizing SHapely Additive exPlanations (SHAP) to generate positional model interpretations. We demonstrate this using three long short-term memory (LSTM) regression models that predict peptide properties, including binding affinity to major histocompatibility complexes (MHC), and collisional cross section (CCS) measured by ion mobility spectrometry. Interpretation of these models with PoSHAP reproduced MHC class I (rhesus macaque Mamu-A1*001 and human A*11:01) peptide binding motifs, reflected known properties of peptide CCS, and provided new insights into interpositional dependencies of amino acid interactions. PoSHAP should have widespread utility for interpreting a variety of models trained from biological sequences.
