## Supplemental tables 1-4 for "Positional SHAP (PoSHAP) for Interpretation of Machine Learning Models Trained from Biological Sequences": Supplemental Table 2.csv

mw pvalue	corr mw pvalue	compared amino acid	compared position	position	amino acid	compared size	total size	compared mean	total mean	abs difference	difference	distance
1.2234614000030493e-09	1.4260666078435541e-05	K	9	2	L	18	81	0.09586953546825303	0.04077022405043546	0.05509931141781756	0.05509931141781756	7
5.075818531607659e-08	0.0005916374080441887	K	9	7	L	19	44	0.061353833491396954	0.03283220046058405	0.028521633030812905	0.028521633030812905	2
1.0469832829296007e-07	0.0012203637145827425	K	9	2	S	17	49	0.15890756054793595	0.0951175836610385	0.06378997688689746	0.06378997688689746	7
