## Supplemental tables 1-4 for "Positional SHAP (PoSHAP) for Interpretation of Machine Learning Models Trained from Biological Sequences": Supplemental Table 4.csv

Distance
Multiple Comparison of Means - Tukey HSD, FWER=0.05
======================================================
group1 group2 meandiff p-adj lower upper reject
------------------------------------------------------
Far Near -1.1392 0.001 -1.8465 -0.4319 True
Far Neighbor -0.5001 0.2282 -1.2178 0.2177 False
Near Neighbor 0.6391 0.0426 0.0169 1.2614 True
------------------------------------------------------
Interaction Type
Multiple Comparison of Means - Tukey HSD, FWER=0.05
=========================================================================
group1 group2 meandiff p-adj lower upper reject
-------------------------------------------------------------------------
Charge Attraction Charge Repulsion 2.4488 0.0016 0.7376 4.1601 True
Charge Attraction Other 0.8428 0.3562 -0.4882 2.1738 False
Charge Attraction Polar 0.483 0.9 -1.4089 2.3749 False
Charge Repulsion Other -1.606 0.0342 -3.1271 -0.0849 True
Charge Repulsion Polar -1.9658 0.0615 -3.996 0.0643 False
Other Polar -0.3598 0.9 -2.0816 1.362 False
-------------------------------------------------------------------------
Combined distance and interaction type
Multiple Comparison of Means - Tukey HSD, FWER=0.05
=============================================================================================
group1 group2 meandiff p-adj lower upper reject
---------------------------------------------------------------------------------------------
Charge Attraction-Far Charge Attraction-Near 1.3548 0.7113 -0.9847 3.6942 False
Charge Attraction-Far Charge Attraction-Neighbor -0.9964 0.9 -4.8821 2.8892 False
Charge Attraction-Far Charge Repulsion-Far 5.5183 0.001 2.8403 8.1963 True
Charge Attraction-Far Charge Repulsion-Near 6.4763 0.001 2.9738 9.9788 True
Charge Attraction-Far Charge Repulsion-Neighbor -1.3302 0.9 -4.1623 1.502 False
Charge Attraction-Far Other-Far 0.8223 0.9 -1.7974 3.442 False
Charge Attraction-Far Other-Near 0.7594 0.9 -1.5063 3.0251 False
Charge Attraction-Far Other-Neighbor 2.5771 0.009 0.362 4.7923 True
Charge Attraction-Far Polar-Far -0.2009 0.9 -4.7572 4.3555 False
Charge Attraction-Far Polar-Near -0.336 0.9 -3.587 2.9149 False
Charge Attraction-Far Polar-Neighbor 2.4292 0.1379 -0.3184 5.1767 False
Charge Attraction-Near Charge Attraction-Neighbor -2.3512 0.5636 -5.9598 1.2575 False
Charge Attraction-Near Charge Repulsion-Far 4.1636 0.001 1.9062 6.4209 True
Charge Attraction-Near Charge Repulsion-Near 5.1215 0.001 1.9291 8.3139 True
Charge Attraction-Near Charge Repulsion-Neighbor -2.6849 0.0179 -5.1231 -0.2467 True
Charge Attraction-Near Other-Far -0.5325 0.9 -2.7204 1.6554 False
Charge Attraction-Near Other-Near -0.5954 0.9 -2.3439 1.1531 False
Charge Attraction-Near Other-Neighbor 1.2224 0.4039 -0.4601 2.9049 False
Charge Attraction-Near Polar-Far -1.5556 0.9 -5.8781 2.7669 False
Charge Attraction-Near Polar-Near -1.6908 0.7091 -4.605 1.2234 False
Charge Attraction-Near Polar-Neighbor 1.0744 0.9 -1.265 3.4139 False
Charge Attraction-Neighbor Charge Repulsion-Far 6.5147 0.001 2.6779 10.3515 True
Charge Attraction-Neighbor Charge Repulsion-Near 7.4727 0.001 3.0211 11.9243 True
Charge Attraction-Neighbor Charge Repulsion-Neighbor -0.3337 0.9 -4.2796 3.6121 False
Charge Attraction-Neighbor Other-Far 1.8187 0.9 -1.9776 5.615 False
Charge Attraction-Neighbor Other-Near 1.7558 0.8867 -1.8055 5.317 False
Charge Attraction-Neighbor Other-Neighbor 3.5736 0.0444 0.0442 7.1029 True
Charge Attraction-Neighbor Polar-Far 0.7956 0.9 -4.5251 6.1162 False
Charge Attraction-Neighbor Polar-Near 0.6604 0.9 -3.5961 4.9169 False
Charge Attraction-Neighbor Polar-Neighbor 3.4256 0.1408 -0.4601 7.3112 False
Charge Repulsion-Far Charge Repulsion-Near 0.958 0.9 -2.4902 4.4061 False
Charge Repulsion-Far Charge Repulsion-Neighbor -6.8485 0.001 -9.6131 -4.0838 True
Charge Repulsion-Far Other-Far -4.696 0.001 -7.2427 -2.1494 True
Charge Repulsion-Far Other-Near -4.7589 0.001 -6.9398 -2.5781 True
Charge Repulsion-Far Other-Neighbor -2.9412 0.001 -5.0694 -0.8129 True
Charge Repulsion-Far Polar-Far -5.7192 0.0026 -10.2339 -1.2044 True
Charge Repulsion-Far Polar-Near -5.8543 0.001 -9.0467 -2.662 True
Charge Repulsion-Far Polar-Neighbor -3.0891 0.0101 -5.7671 -0.4111 True
Charge Repulsion-Near Charge Repulsion-Neighbor -7.8064 0.001 -11.3756 -4.2372 True
Charge Repulsion-Near Other-Far -5.654 0.001 -9.0571 -2.2509 True
Charge Repulsion-Near Other-Near -5.7169 0.001 -8.8557 -2.5782 True
Charge Repulsion-Near Other-Neighbor -3.8991 0.003 -7.0016 -0.7967 True
Charge Repulsion-Near Polar-Far -6.6771 0.0013 -11.7247 -1.6295 True
Charge Repulsion-Near Polar-Near -6.8123 0.001 -10.7222 -2.9025 True
Charge Repulsion-Near Polar-Neighbor -4.0471 0.0099 -7.5496 -0.5446 True
Charge Repulsion-Neighbor Other-Far 2.1524 0.2656 -0.5558 4.8607 False
Charge Repulsion-Neighbor Other-Near 2.0895 0.1397 -0.278 4.457 False
Charge Repulsion-Neighbor Other-Neighbor 3.9073 0.001 1.5881 6.2265 True
Charge Repulsion-Neighbor Polar-Far 1.1293 0.9 -3.4785 5.7371 False
Charge Repulsion-Neighbor Polar-Near 0.9941 0.9 -2.3286 4.3169 False
Charge Repulsion-Neighbor Polar-Neighbor 3.7593 0.0012 0.9272 6.5915 True
Other-Far Other-Near -0.0629 0.9 -2.1717 2.0459 False
Other-Far Other-Neighbor 1.7549 0.1748 -0.2996 3.8093 False
Other-Far Polar-Far -1.0231 0.9 -5.5035 3.4572 False
Other-Far Polar-Near -1.1583 0.9 -4.302 1.9853 False
Other-Far Polar-Neighbor 1.6069 0.6414 -1.0128 4.2266 False
Other-Near Other-Neighbor 1.8178 0.0103 0.2394 3.3961 True
Other-Near Polar-Far -0.9602 0.9 -5.2432 3.3228 False
Other-Near Polar-Near -1.0954 0.9 -3.9508 1.76 False
Other-Near Polar-Neighbor 1.6698 0.3804 -0.5959 3.9355 False
Other-Neighbor Polar-Far -2.778 0.5614 -7.0345 1.4785 False
Other-Neighbor Polar-Near -2.9132 0.0357 -5.7286 -0.0978 True
Other-Neighbor Polar-Neighbor -0.148 0.9 -2.3631 2.0672 False
Polar-Far Polar-Near -0.1352 0.9 -5.0116 4.7413 False
Polar-Far Polar-Neighbor 2.63 0.7151 -1.9263 7.1864 False
Polar-Near Polar-Neighbor 2.7652 0.179 -0.4857 6.0162 False
---------------------------------------------------------------------------------------------
